# Designing anti-predator training to maximize learning and efficacy assessments

**DOI:** 10.1101/2021.11.30.470590

**Authors:** Alison L. Greggor, Bryce M. Masuda, Anne C. Sabol, Ronald R. Swaisgood

## Abstract

Despite the growing need to use conservation breeding and translocations in species’ recovery, many attempts to reintroduce animals to the wild fail due to predation post-release. Released animals often lack appropriate behaviours for survival, including anti-predator responses. Anti-predator training—a method for encouraging animals to exhibit wariness and defensive responses to predators—has been used to help address this challenge with varying degrees of success. The efficacy of anti-predator training hinges on animals learning to recognize and respond to predators, but learning is rarely assessed, or interventions miss key experimental controls to document learning. An accurate measure of learning serves as a diagnostic tool for improving training if it otherwise fails to reduce predation. Here we present an experimental framework for designing anti-predator training that incorporates suitable controls to infer predator-specific learning and illustrate their use with the critically endangered Hawaiian crow, ‘alalā (*Corvus hawaiiensis*). We conducted anti-predator training within a conservation breeding facility to increase anti-predator behaviour towards a natural predator, the Hawaiian hawk, ‘io (*Buteo solitaries*). In addition to running live-predator training trials, we included two control groups, aimed at determining if responses could otherwise be due to accumulated stress and agitation, or to generalized increases in fear of movement. We found that without these control groups we may have wrongly concluded that predator-specific learning occurred. Additionally, despite generations in human care that can erode anti-predator responses, ‘alalā showed unexpectedly high levels of predatory wariness during baseline assessments. We discuss the implications of a learning-focused approach to training for managing endangered species that require improved behavioural competence for dealing with predatory threats, and the importance of understanding learning mechanisms in diagnosing behavioural problems.
