## Supplementary material for "Designing anti-predator training to maximize learning and efficacy assessments": Data for Greggor et al_Effectiveness of anti-pred training

Date	Aviary	Access	Bird	Sex	Treatment	Trial	Pre_alarm	Pre_full_flight	Pre_beg	Alarms	Approach.type	Full_flight	Beg	Post_alarm	Post_full_flight	Post_Beg	Rear_type	Num_birds
20180710	Hala	1	AL221	M	Net	1	0	0	0	4	Distant alarm	0	0	5	0	0	Hand	3
20180710	Hala	1	AL228	F	Net	1	10	0	0	1	Mob	0	0	0	0	0	Hand	3
20180710	Hala	0	AL224	M	Net	1	0	0	0	1	NA	0	0	0	0	0	Hand	3
20180710	6	1	AL114	F	Net	1	0	0	0	0	Vigilant only	0	0	0	0	0	Hand	2
20180710	6	1	AL146	M	Net	1	0	0	0	1	Curious	0	0	3	6	0	Hand	2
20180710	Pilo	1	AL216	F	Net	1	0	0	0	0	Curious	0	0	0	0	0	Hand	2
20180710	Pilo	1	AL159	M	Net	1	0	0	0	5	Curious	0	0	0	0	0	Hand	2
20180710	2	1	AL173	F	Net	1	0	0	0	0	Curious	0	0	0	0	0	Hand	2
20180710	2	1	AL177	M	Net	1	0	0	0	1	Mob	0	0	0	0	0	Hand	2
20180710	Uluhe	1	AL109	F	Net	1	0	0	0	0	Vigilant only	0	0	1	0	0	Hand	2
20180710	Uluhe	1	AL153	M	Net	1	0	0	0	0	Vigilant only	0	0	14	0	0	Hand	2
20180710	Olapa	1	AL238	F	Net	1	0	0	0	0	Vigilant only	0	0	0	0	0	Parent	2
20180710	Olapa	1	AL234	M	Net	1	0	0	0	0	Vigilant only	0	0	0	0	0	Parent	2
20180710	Koa	1	AL249	F	Net	1	0	0	0	15	Mob	2	0	0	0	0	Hand	4
20180710	Koa	1	AL257	M	Net	1	0	0	0	26	Mob	0	0	2	0	0	Hand	4
20180710	Koa	0	AL242	F	Net	1	0	0	0	11	Distant alarm	0	0	4	0	0	Hand	4
20180710	Koa	0	AL268	M	Net	1	0	0	0	15	Mob	0	0	5	0	0	Parent	4
20180711	6	1	AL114	F	Net	2	0	0	0	6	Mob	0	0	8	0	0	Hand	2
20180711	6	1	AL146	M	Net	2	13	0	0	21	Mob	0	0	17	1	0	Hand	2
20180711	Pilo	1	AL216	F	Net	2	0	0	0	16	Mob	1	0	2	0	0	Hand	2
20180711	Pilo	1	AL159	M	Net	2	0	0	0	26	Mob	0	0	5	0	0	Hand	2
20180711	2	1	AL173	F	Net	2	0	0	0	20	Mob	1	0	6	0	0	Hand	2
20180711	2	1	AL177	M	Net	2	0	0	0	26	Mob	1	0	7	0	0	Hand	2
20180711	Uluhe	1	AL109	F	Net	2	0	0	0	12	Distant alarm	0	0	9	0	0	Hand	2
20180711	Uluhe	1	AL153	M	Net	2	0	0	0	7	Distant alarm	0	0	2	0	0	Hand	2
20180711	Olapa	1	AL238	F	Net	2	0	0	0	0	Vigilant only	0	0	0	0	0	Parent	2
20180711	Olapa	1	AL234	M	Net	2	0	0	0	13	Distant alarm	0	0	2	0	0	Parent	2
20180711	Koa	1	AL249	F	Net	2	0	0	0	26	Distant alarm	0	0	7	0	0	Hand	4
20180711	Koa	1	AL257	M	Net	2	0	0	0	30	Distant alarm	0	0	17	0	0	Hand	4
20180711	Koa	0	AL242	F	Net	2	0	0	0	NA	Vigilant only	0	0	NA	0	0	Hand	4
20180711	Koa	0	AL268	M	Net	2	0	0	0	10	Distant alarm	0	0	2	0	0	Parent	4
20180712	Olapa	1	AL238	F	Net	3	0	0	0	0	Vigilant only	0	0	0	0	0	Parent	2
20180712	Olapa	1	AL234	M	Net	3	0	0	0	0	Vigilant only	0	0	0	0	0	Parent	2
20180712	2	1	AL173	F	Net	3	0	0	0	16	Mob	0	0	2	0	0	Hand	2
20180712	2	1	AL177	M	Net	3	0	0	0	21	Mob	0	0	7	0	0	Hand	2
20180712	Uluhe	1	AL109	F	Net	3	0	0	0	0	Curious	0	0	0	0	0	Hand	2
20180712	Uluhe	1	AL153	M	Net	3	0	0	0	17	Distant alarm	0	0	5	0	0	Hand	2
20180712	6	1	AL114	F	Net	3	0	1	0	3	Mob	0	0	4	0	0	Hand	2
20180712	6	1	AL146	M	Net	3	0	1	0	9	Mob	1	0	0	0	0	Hand	2
20180712	Pilo	1	AL216	F	Net	3	0	0	0	0	Mob	1	0	0	0	0	Hand	2
20180712	Pilo	1	AL159	M	Net	3	0	1	0	0	Curious	1	0	0	0	0	Hand	2
20180712	Koa	1	AL249	F	Net	3	0	0	0	16	Distant alarm	0	0	0	0	0	Hand	4
20180712	Koa	1	AL257	M	Net	3	0	0	0	26	Mob	0	0	2	0	0	Hand	4
20180712	Koa	0	AL242	F	Net	3	0	0	0	2	Vigilant only	0	0	0	0	0	Hand	4
20180712	Koa	0	AL268	M	Net	3	0	0	0	7	Mob	0	0	0	0	0	Parent	4
20180717	A	1	AL161	F	Io	1	0	0	1	0	Vigilant only	0	0	0	0	0	Hand	2
20180717	A	1	AL167	M	Io	1	0	0	0	0	Vigilant only	0	0	0	0	0	Hand	2
20180717	Hoawa	1	AL184	F	Io	1	0	0	8	0	Vigilant only	0	0	0	0	0	Hand	2
20180717	Hoawa	1	AL124	M	Io	1	0	0	0	0	Vigilant only	0	0	0	0	0	Hand	2
20180717	Pukiawe	0	AL231	F	Io	1	0	0	1	0	Vigilant only	0	0	0	0	0	Parent	2
20180717	Pukiawe	1	AL163	M	Io	1	0	0	0	0	Curious	0	0	0	1	0	Hand	2
20180718	D	1	AL195	F	Io	1	0	0	0	6	Vigilant only	2	0	2	1	0	Hand	2
20180718	D	1	AL164	M	Io	1	0	0	0	7	Curious	2	0	3	0	0	Hand	2
20180718	Mamane	1	AL155	F	Io	1	0	1	0	13	Distant alarm	0	0	0	0	2	Hand	2
20180718	Mamane	1	AL154	M	Io	1	0	2	0	15	Mob	0	0	0	0	0	Hand	2
20180718	A	1	AL161	F	Io	2	0	0	0	0	Vigilant only	0	0	0	0	0	Hand	2
20180718	A	1	AL167	M	Io	2	0	0	0	0	Vigilant only	0	0	0	0	0	Hand	2
20180718	Hoawa	1	AL184	F	Io	2	0	0	0	4	Mob	1	0	0	0	0	Hand	2
20180718	Hoawa	1	AL124	M	Io	2	0	0	0	13	Mob	0	0	1	0	0	Hand	2
20180719	Hoawa	1	AL184	F	Io	3	0	0	0	0	Vigilant only	0	0	0	0	2	Hand	2
20180719	Hoawa	1	AL124	M	Io	3	0	0	0	0	Curious	0	0	0	0	0	Hand	2
20180719	Mamane	1	AL155	F	Io	2	0	0	0	7	Mob	0	0	0	1	12	Hand	2
20180719	Mamane	1	AL154	M	Io	2	0	0	0	9	Mob	0	0	0	2	0	Hand	2
20180720	Mamane	1	AL155	F	Io	3	0	0	0	0	Vigilant only	0	0	0	0	0	Hand	2
20180720	Mamane	1	AL154	M	Io	3	0	0	0	2	Mob	0	0	0	0	0	Hand	2
20180720	Ohia	1	AL210	F	Chicken	1	0	0	0	0	Vigilant only	0	0	0	0	0	Parent	2
20180720	Ohia	1	AL206	M	Chicken	1	0	0	0	0	Curious	1	0	0	0	0	Hand	2
20180718	Pukiawe	0	AL231	F	Io	2	0	0	0	25	Mob	0	0	3	1	0	Parent	2
20180718	Pukiawe	1	AL163	M	Io	2	0	0	0	1	Mob	0	0	9	1	0	Hand	2
20180719	A	1	AL161	F	Io	3	0	0	0	3	Mob	0	0	3	0	0	Hand	2
20180719	A	1	AL167	M	Io	3	0	0	0	16	Distant alarm	0	0	18	0	0	Hand	2
20180719	Pukiawe	0	AL231	F	Io	3	0	0	0	0	Vigilant only	0	0	0	0	0	Parent	2
20180719	Pukiawe	1	AL163	M	Io	3	0	0	0	0	Vigilant only	0	0	0	0	0	Hand	2
20180719	D	1	AL195	F	Io	2	0	0	0	21	Distant alarm	3	0	49	2	0	Hand	2
20180719	D	1	AL164	M	Io	2	0	0	0	42	Mob	0	0	56	1	0	Hand	2
20180721	Ohia	1	AL210	F	Chicken	2	0	1	0	0	Vigilant only	1	0	2	0	0	Parent	2
20180721	Ohia	1	AL206	M	Chicken	2	0	0	0	10	Mob	0	0	3	0	0	Hand	2
20180722	Ohia	1	AL210	F	Chicken	3	0	0	0	0	Vigilant only	0	0	0	0	0	Parent	2
20180722	Ohia	1	AL206	M	Chicken	3	0	0	0	0	Curious	2	0	0	0	0	Hand	2
20180720	D	1	AL195	F	Io	3	0	0	0	8	Mob	0	0	0	0	0	Hand	2
20180720	D	1	AL164	M	Io	3	0	0	0	20	Mob	0	0	0	0	0	Hand	2
20180720	5	1	AL197	F	Chicken	1	0	0	0	2	Mob	0	0	0	0	0	Hand	2
20180720	5	0	AL196	M	Chicken	1	0	0	0	0	Curious	0	0	0	0	0	Hand	2
20180720	C	1	AL198	F	Chicken	1	0	2	0	2	Curious	0	1	0	0	0	Hand	2
20180720	C	1	AL201	M	Chicken	1	0	1	0	3	Mob	0	0	0	2	0	Hand	2
20180720	Iliahi	1	AL119	F	Chicken	1	0	0	0	0	Curious	0	0	0	0	0	Hand	3
20180720	Iliahi	1	AL100	M	Chicken	1	0	0	0	0	Curious	0	0	0	0	0	Hand	3
20180720	Iliahi	0	AL209	M	Chicken	1	0	0	0	0	Curious	0	0	0	0	0	Parent	3
20180720	Aalii	1	AL135	F	Chicken	1	0	0	0	0	Curious	0	0	0	0	0	Hand	2
20180720	Aalii	1	AL134	M	Chicken	1	0	0	0	3	Mob	0	0	1	0	0	Hand	2
20180720	4	0	AL142	F	Chicken	1	0	0	0	0	Vigilant only	0	0	0	0	0	Hand	2
20180720	4	1	AL138	M	Chicken	1	0	1	0	0	Vigilant only	0	0	0	0	0	Hand	2
20180721	5	1	AL197	F	Chicken	2	0	0	0	17	Mob	0	0	5	0	0	Hand	2
20180721	5	0	AL196	M	Chicken	2	0	0	0	19	Distant alarm	0	0	2	0	0	Hand	2
20180721	C	1	AL198	F	Chicken	2	0	0	0	22	Mob	0	0	3	0	0	Hand	2
20180721	C	1	AL201	M	Chicken	2	0	0	0	7	Mob	2	0	0	2	0	Hand	2
20180721	Iliahi	1	AL119	F	Chicken	2	7	0	0	23	Mob	0	0	16	4	0	Hand	3
20180721	Iliahi	1	AL100	M	Chicken	2	18	0	0	24	Mob	0	0	9	0	0	Hand	3
20180721	Iliahi	0	AL209	M	Chicken	2	0	0	0	22	Mob	0	0	12	0	0	Parent	3
20180722	5	1	AL197	F	Chicken	3	0	0	0	19	Mob	0	0	15	2	0	Hand	2
20180722	5	0	AL196	M	Chicken	3	0	0	0	5	Mob	0	0	8	4	0	Hand	2
20180722	C	1	AL198	F	Chicken	3	0	0	0	12	Mob	0	0	0	0	0	Hand	2
20180722	C	1	AL201	M	Chicken	3	0	0	0	5	Mob	0	0	0	2	0	Hand	2
20180722	Iliahi	1	AL119	F	Chicken	3	0	0	0	0	Vigilant only	0	0	0	0	0	Hand	3
20180722	Iliahi	1	AL100	M	Chicken	3	0	0	0	0	Curious	0	0	0	0	0	Hand	3
20180722	Iliahi	0	AL209	M	Chicken	3	0	0	0	0	Curious	0	0	2	0	0	Parent	3
20180721	Aalii	1	AL135	F	Chicken	2	0	0	0	9	Distant alarm	2	0	2	0	0	Hand	2
20180721	Aalii	1	AL134	M	Chicken	2	0	0	0	2	Mob	0	0	0	0	0	Hand	2
20180722	Aalii	1	AL135	F	Chicken	3	0	0	0	12	Distant alarm	1	0	0	0	0	Hand	2
20180722	Aalii	1	AL134	M	Chicken	3	0	0	0	2	Mob	0	0	0	0	0	Hand	2
20180718	3	1	AL301	F	Io	1	0	0	0	8	Distant alarm	0	0	5	0	0	Parent	3
20180718	3	1	AL304	M	Io	1	0	0	0	6	Distant alarm	0	0	8	0	1	Parent	3
20180718	3	1	AL292	M	Io	1	0	0	2	10	Distant alarm	0	0	8	0	0	Hand	3
20180719	3	1	AL301	F	Io	2	0	0	0	35	Distant alarm	0	0	21	0	0	Parent	3
20180719	3	1	AL304	M	Io	2	0	0	0	35	Distant alarm	0	0	21	0	2	Parent	3
20180719	3	1	AL292	M	Io	2	0	1	0	35	Distant alarm	0	0	24	0	2	Hand	3
20180720	3	1	AL301	F	Io	3	0	0	0	17	Distant alarm	0	0	5	0	7	Parent	3
20180720	3	1	AL304	M	Io	3	0	0	0	17	Distant alarm	0	0	5	0	8	Parent	3
20180720	3	1	AL292	M	Io	3	0	0	0	17	Distant alarm	0	0	5	0	0	Hand	3
